# SKOR1 mediates FER kinase-dependent invasive growth of breast cancer cells

**DOI:** 10.1101/2022.02.22.481420

**Authors:** Lilian Sluimer, Esme Bullock, Max Rätze, Lotte Enserink, Celine Overbeeke, Marten Hornsveld, Valerie G. Brunton, Patrick W.B. Derksen, Sandra Tavares

**Affiliations:** Department of Pathology, University Medical Center Utrecht, Utrecht, The Netherlands; Edinburgh Cancer Research UK Centre, University of Edinburgh, Edinburgh, Scotland, UK; Department of Molecular Cell Biology, Cancer Genomics Centre Netherlands and Centre for Biomedical Genetics, Leiden University Medical Center, Leiden, The Netherlands; i3S - Instituto de Investigação e Inovação em Saúde, Universidade do Porto, Porto, Portugal; IPATIMUP - Instituto de Patologia e Imunologia Molecular da Universidade do Porto, Porto, Portugal

**Keywords:** Breast cancer, FER tyrosine kinase, SKOR1, metastasis, analogue-sensitive, CRISPR-Cas9

## Abstract

High expression of the tyrosine kinase FER is an independent prognostic factor that correlates with poor survival in breast cancer patients. To investigate whether the kinase activity is essential for FER oncogenic properties, we developed an ATP analogue-sensitive knock-in allele (FER^ASKI^). Specific FER kinase inhibition in MDA-MD-231 cells reduces migration, invasion, and metastasis in a mouse model of breast cancer. Using the FER^ASKI^ system, we identify SKI family transcriptional corepressor 1 (SKOR1) as a direct FER kinase substrate. SKOR1 loss phenocopies FER inhibition, leading to impaired proliferation, migration and invasion, and inhibition of breast cancer growth and metastasis formation in mice. We show that the candidate FER phosphorylation residue, SKOR1-Y234, is essential for FER-dependent tumor progression features. Finally, our work suggests that the SKOR1-Y234 residue promotes Smad2/3 signaling through SKOR1 binding to Smad3 attenuation.

Our study thus identifies SKOR1 as a mediator of FER-dependent breast cancer progression, advocating FER kinase inhibition as a candidate strategy to treat high-grade breast cancers.

**Summary:** The SKI FAMILY TRANSCRIPTIONAL COREPRESSOR 1 (SKOR1) has been mainly associated with neuronal development. Now, Sluimer *et al*. identify SKOR1 as a new substrate of the oncogenic tyrosine kinase FER, and a driver of TNBC progression.
