## Supplementary material for "SKOR1 mediates FER kinase-dependent invasive growth of breast cancer cells": Table S1 - MM231 FERiKD RPPA list of significant substrates

### Sheet: MM231
MM231 All significant substrates
Substrate	P-value	Log2(FERiKD +DOX/-DOX)
Calpastatin	0.0374846	33.1035
mTOR pSer2448	0.0112533	9.1441
SAPK/JNK	0.00461696	8.79612
Hexokinase	0.0481064	7.42785
p21 CIP/WAF1	0.00395559	7.05266
PDGFR pTyr1021	0.00865489	6.87825
Cdc25c pSer216	0.0459126	6.56288
PARP cleaved Asp214	0.0477369	6.4118
Ki-67 (Annexin II, p36)	0.00104235	6.25644
Bax	0.00942786	5.95256
PKM2 XP(R)	0.00497896	5.81184
IkBα	0.0201088	5.75227
Tsc-2 (Tuberin)	0.00834767	5.4571
FAK1 pY397	0.00642197	5.09285
Cdc25A	0.00722434	5.0785
JAK1	0.01613	5.0397
PLC-gamma1 pTyr783	0.0052303	4.8402
c-Jun pSer73	0.00879379	4.83861
CamKII pThr286	0.00657723	4.80601
4E-BP1 pThr37,Thr46	0.000556782	4.72372
PTEN pSer380,Thr382,Thr383	0.000860743	4.6282
Raf pSer338	0.025324	4.46967
4E-BP1 pSer65	0.0022459	4.42495
Bcl-2	0.00214351	4.28797
Bcl-x	0.00749846	4.23424
c-Jun N-term	0.00448259	4.21503
Bim pSer69	0.00209298	4.21243
Raf pSer259	0.00684381	4.09141
CDK2	0.00735466	4.07093
Bad pSer112	0.0141393	3.95457
PDGFR pTyr751	0.0378852	3.94664
MEK1/2	0.00098351	3.90235
MAPKAPK-2	0.0306027	3.83849
S6 Ribosomal Protein	0.0060651	3.83633
c-Myc	0.00241994	3.82108
MSK1 pSer376	0.00443576	3.76343
Raf1 (C-12)	0.000168129	3.72647
SAPK/JNK pThr182,Tyr185	0.0146425	3.67751
Bid	0.000977591	3.67568
β-Catenin pSer33,Ser37,Thr41	0.0252356	3.56893
Stat3 pTyr705	0.00339042	3.52979
IKK α/β pSer176/Ser177	0.000629714	3.44298
MEK1/2	0.00341338	3.38093
JAK1	0.00939544	3.36255
Stat1 pSer727	0.000450437	3.17726
mTOR pSer2448	0.00392957	3.11371
GSK 3 B	6.01315e-05	2.83577
Cyclin D1 pThr286	0.000211025	2.77078
Chk2 pThr68	0.0108121	2.59169
Cyclin D1	0.00848128	2.57949
GSK-3-α/β pSer21/Ser9	0.0004012	2.43018
p38 MAPK	0.000102937	2.42092
Bak	0.00566268	2.36568
PTEN	5.95139e-05	2.27162
MEK1/2 pSer217/221	0.00136832	2.19334
AMPK α pThr172	5.78747e-05	2.13072
MEK1/2 pSer217/221	0.000322569	2.10659
mTOR	0.00378147	1.94245
Caspase 3	0.0269565	1.50625
S6 Ribosomal protein pSer240,Ser244	0.000135184	1.31454
S6 Ribosomal protein pSer235,Ser236	0.000505737	1.10299
GSK-3-β	1.7051e-06	1.06991
Smad2 pSer465,Ser467	6.81965e-05	-1.17931
Rb pSer807,Ser811	0.00233953	-1.18088
p90 S6 kinase (Rsk1-3)	0.0377316	-1.21451
Tau	5.71812e-06	-1.33336
Rb pSer780	0.00391086	-1.36092
E-Cadherin	0.000690615	-1.44293
CREB	0.00134599	-1.44372
SHP2 pTyr542	0.00242333	-1.55212
Wnt II	0.0017114	-1.58485
Smad3 pSer423,Ser425	0.00013854	-1.66135
Met	1.01905e-05	-1.71795
PDK-1 pSer241	0.0030342	-1.87692
VEGFR pTyr1175	0.000270454	-2.00841
Rb	0.000661408	-2.10309
PDK-1	0.0394409	-2.13551
p53	0.00228703	-2.3199
Tau pSer305	0.00015789	-2.71226
S6 Ribosomal Protein	0.00333769	-2.80535
ErbB-3/Her3/EGFR	0.00665917	-2.98924
Akt pSer473	0.0159629	-3.13223
Smad1/5 pSer463/Ser465	0.0069256	-3.61355
Zap70	0.008053	-3.62268
FRA1 (R20)	0.0456589	-3.6837
HSP27 (HSPB1)	0.042383	-3.71863
PKC-zeta/lambda pThr410/403	0.00643446	-3.85533
ROCK1	0.00676461	-3.93871
ErbB-3/Her3/EGFR pTyr1289	0.0121585	-3.94987
PKC-α pThr638	0.00283757	-4.12122
IkB-α pSer32	0.0342782	-4.3585
MNK1 (MKNK) pThr197,Thr202	0.0333983	-4.36027
HSP27 (HSPB1) pSer78	0.0113738	-4.42363
Ubiquitin (P4D1)	0.0357004	-4.79427
PI3 Kinase p110-α	0.0240225	-4.86969
PKA RII pSer96	0.0223678	-4.91557
p70 S6 Kinase	0.0303918	-4.9256
Calmodulin	0.00467417	-4.9261
ErbB-2/Her2/EGFR	0.0110695	-4.95457
YAP	0.0157819	-5.03558
FAK1	0.0104156	-5.25959
Smad2/3 pSer465/Ser423,Ser467/Ser425	0.010056	-5.29262
Survivin	0.0199837	-5.40845
Rap1	0.0114153	-5.49372
YB1	0.0118763	-5.61946
SQSTM1	0.0331265	-6.03965
p53 pSer15	0.0120692	-6.1576
VEGFR pTyr1059	0.0286721	-6.42306
PKC-α	0.0216686	-6.64784
Rsk2 pSer227	0.0131096	-7.04169
P120 catenin	0.00862344	-7.96226
EGFR pTyr1173	0.00279312	-8.11096
VEGFR pTyr951	0.0244782	-8.79979
PABP1	0.00910118	-9.11006
Met p	0.0466425	-9.35743
VEGFR pTyr1175	0.0263543	-9.51378
GFAP	0.0346216	-9.63942
β-actin	0.010266	-10.1209
