## Supplementary material for "SKOR1 mediates FER kinase-dependent invasive growth of breast cancer cells": Table S2 - SUM149PT FERiKD RPPA list of significant substrates

### Sheet: SUM149PT
SUM149PT All significant substrates
Substrate	P-value	Log2(FERiKD +DOX/-DOX)
S6 Ribosomal Protein	0.0359058	8.16944
SAPK/JNK pThr183,Tyr185	0.0119018	7.33338
EGFR pTyr1068	0.0387755	7.30004
Stat1 pSer727	0.000190272	7.23339
p70 S6 Kinase	0.0196163	7.00125
Bax	0.0400997	6.9639
IRS-1 pS636/639	0.0294437	6.61822
Met	0.000894401	6.36145
YB1	0.00888031	6.19479
PKM2 XP(R)	0.00030894	6.10565
VEGFR pTyr951	0.00490768	5.90895
M-CSF pTyr723	0.0305987	5.86777
pMyosin light chain	0.00266322	5.6141
ErbB-3/Her3/EGFR	0.00555075	5.54193
PABP1	0.0145449	5.46353
ErbB-3/Her3/EGFR pTyr1289	0.0155199	5.42013
ATM	0.0115144	5.41086
MNK1 (MKNK) pThr197,Thr202	0.0137946	5.39842
SHP2 pTyr542	0.0136334	5.09871
LKB1	0.0122986	4.93035
PKC-α pThr638	0.0351052	4.78055
SAPK/JNK P	0.0194599	4.77586
p70 S6 Kinase pThr389	0.00147552	4.46055
p90 S6 kinase (Rsk1-3)	0.045111	4.40042
EGFR pTyr1173	0.000447604	4.18171
Akt	0.0123283	4.10213
Rb	0.00187347	4.0804
Smad3 pSer423,Ser425	0.00480115	4.0184
Prohibitin	0.000526705	3.9962
ROCK1	0.00762126	3.97671
VEGFR pTyr1059	0.00543129	3.86518
ErbB-1/EGFR	0.00404236	3.85153
GSK-3-β	0.00833802	3.72387
Stat6	0.00486964	3.71966
P120 catenin	0.00189233	3.69207
E-Cadherin	0.00204391	3.64643
Rap1	0.00633479	3.63875
Rsk2 pSer227	0.00440262	3.6268
PDK-1	0.01865	3.52234
VEGFR pTyr1175	0.0106532	3.52041
Zap70	0.00881601	3.4675
CREB	0.0023145	3.37891
Survivin	0.0461183	3.24532
Smad1/5 pSer463/Ser465	0.000564084	3.11763
GSK 3 B	2.05631e-05	3.061
Met p	0.000448494	2.91875
Tau Ser305	0.000126372	2.91101
p53	0.000504182	2.83741
Bim	0.00111183	2.75911
Tau	1.37176e-05	2.39308
Smad2 pSer465,Ser467	0.000526369	2.08289
Rb pSer807,Ser811	0.00520181	1.91162
Bad pSer136	0.0365169	1.79413
Hexokinase	8.33251e-06	-1.24192
S6 Ribosomal Protein	0.00415081	-1.27539
Smad2/3 pSer465/Ser423,Ser467/Ser425	7.63971e-05	-1.39035
S6 Ribosomal protein pSer240,Ser244	1.17869e-05	-1.41532
BRCA1	0.00590159	-1.53112
Calmodulin	0.00485358	-1.53511
IRS-1	0.000768586	-1.63715
mTOR pSer2448	0.000607985	-1.65494
IkB-α pSer32	0.00197327	-1.69848
YAP	2.30692e-05	-1.74784
Stat1	0.010192	-1.79247
CamKII pThr286	0.00165811	-1.93821
IGF-1R β pTyr1162,Tyr1163	0.000540998	-2.0145
SAPK/JNK pThr182,Tyr185	0.000340257	-2.02449
Raf pSer338	0.00330165	-2.31464
c-Myc	4.44391e-05	-2.39788
PDGFR pTyr1021	0.00201246	-3.00575
MEK1/2	0.00292434	-3.19946
CrkL	0.0221982	-3.23185
mTOR pSer2448	0.00076185	-3.33044
HSP27 (HSPB1) pSer78	0.00125581	-3.37765
Bid	0.00251672	-3.50345
CrkL pTyr207	0.0291682	-3.52401
PTEN pSer380,Thr382,Thr383	0.0111413	-3.56927
Calpastatin	0.00259635	-3.58541
MAPKAPK-2	0.0166527	-3.59768
Akt pThr308	0.00306691	-3.66564
Raf1 (C-12)	0.00113923	-3.71863
c-Jun pSer73	0.0060254	-3.74102
Cyclin D1 pThr286	0.00448302	-3.76193
SAPK/JNK	0.0012316	-3.77715
CrkL pTyr207	0.00328907	-3.81305
c-Jun N-term	0.0340358	-3.8749
p21 CIP/WAF1	0.00730667	-3.87604
FLT3 pTyr591 pTyr591	0.00560045	-3.9038
Cyclin D1	0.00594439	-3.98067
IKK α/β pSer176/Ser177	0.00332071	-3.99894
p44/42 MAPK (ERK1/2) pThr202/Thr185,Tyr204/Tyr187	0.00803	-4.18173
MEK1/2	0.0075708	-4.26689
CDK2	0.000195998	-4.26921
IkB-α	0.00426746	-4.3448
p38 MAPK	0.0128412	-4.352
Bcl-x	0.0425491	-4.39656
PTEN	0.00544541	-5.01801
JAK1	0.0155832	-5.10241
GFAP	0.000707919	-5.26338
Ki-67 (Annexin II, p36)	0.00811804	-5.69162
Akt pSer473	0.0306608	-5.70448
MSK1 pSer376	0.0155068	-5.71774
Cdc25A	0.0399384	-5.73887
PDGFR pTyr751	0.0231618	-6.16915
β-Catenin pSer33,Ser37,Thr41	0.0128729	-6.17426
Raf pSer259	0.0438454	-6.40113
Chk1 pSer345	0.0382459	-6.6157
Bcl-2	0.00143192	-6.69665
mTOR	0.00230939	-6.73759
4E-BP1 pSer65	0.0421161	-7.58174
Calpain2	0.0302869	-13.0915
