## Supplementary material for "SKOR1 mediates FER kinase-dependent invasive growth of breast cancer cells": Table S3 - MM231 SKOR1recon RPPA list of significant substrates

### Sheet: SKOR1recon
MM231 SKOR1recon
Substrate	p-Value	Log2(SKOR1recon Y234F/WT)
Integrin alpha 1	0.004354	1.77275
p38 MAPK pThr180,Tyr182	0.00128	1.1881
Caspase 3 Cleaved	0.010275	0.961401
Stat3 pTyr705	0.007781	0.468469
Integrin alpha 4	0.008497	0.393591
VEGFR pTyr1175	0.001509	0.371852
Akt pSer473	0.027553	0.371343
PDGFR pTyr1021	0.034989	0.35345
CREB	0.011729	0.351182
PARP cleaved Asp214	0.001168	0.346783
cdc25A	0.031911	0.346543
p90 S6 kinase (Rsk1-3) pThr359,Ser363	0.001616	0.341574
NFkB p65 Ser536	0.002425	0.317663
mTOR	0.027102	0.283354
p70 S6 Kinase pThr389	0.019442	0.278027
Chk2 pThr68	0.003656	0.271897
CrkL pTyr207	0.00868	0.264
Bad pSer136	0.005106	0.235872
PDK-1	0.04614	0.190782
VEGFR pTyr1059	0.030342	0.179939
HSP27 (HSPB1) pSer78	0.039866	0.157146
PDK1 (D37A7)	0.016468	0.124726
Raf pSer259	0.003504	0.107064
Rsk2 pSer 227	0.017632	0.0911011
BRCA1	0.043658	-0.141888
p90 S6 kinase (Rsk1-3)	0.015018	-0.143854
Smad3 pSer423,Ser425	0.037498	-0.17952
cdc25c pSer216	0.047756	-0.189552
Hexokinase II	0.021731	-0.199529
Smad2/3 pSer465/Ser423,Ser467/Ser425	0.004873	-0.211989
IGF-1R beta pTyr1162,Tyr1163	0.047299	-0.214093
a catenin	0.015391	-0.215019
Stat3	0.040316	-0.216396
EGFR pTyr1173	0.009681	-0.22425
AMPK alpha	0.016247	-0.226734
4E-BP1 pThr37,Thr46	0.001943	-0.232367
p38 MAPK	0.000809	-0.23259
ILK1 (4G9)	0.027016	-0.234516
Bim	0.022913	-0.256184
SQSTM1 (p62)	0.003196	-0.257925
Smad1/5 pSer463/Ser465	0.029655	-0.266139
Met	0.018473	-0.278831
S6 Ribosomal protein pSer235,Ser236	0.014013	-0.278859
Rb pSer780	0.016848	-0.279642
ErbB-1/EGFR	0.01869	-0.290071
Bcl-2	0.017462	-0.29065
YAP1 [EP1674Y]	0.009695	-0.292305
MEK1/2	0.002596	-0.296946
LKB1	0.001322	-0.299594
c-Abl pY245	0.014778	-0.306695
Survivin	0.033258	-0.310455
Raf1 (C-12)	0.004177	-0.312702
Bcl-xl	0.013213	-0.31658
Rb pSer807,Ser811	0.023743	-0.319506
Prohibitin	0.003331	-0.326291
4E-BP1 pSer65	0.011632	-0.326292
CDK2	0.001337	-0.329746
Cyclin D1	0.00316	-0.333212
Rb	0.017782	-0.33411
S6 Ribosomal protein pSer240,Ser244	0.002177	-0.341537
HSP27 (HSPB1)	0.019893	-0.355563
Stat5	0.002538	-0.358383
Bax	0.000257	-0.361894
p53	0.031593	-0.364715
CDK1 (p34cdc2) pTyr15	0.023787	-0.373501
PARP	0.011811	-0.378589
MAPKAPK-2	0.002438	-0.379639
FAK1 pY397	0.044481	-0.400922
CDK1 (cdc2)	0.004487	-0.410571
Ubiquitin (P4D1)	0.003882	-0.427156
Tau	0.006691	-0.434774
Histone H2A.X pSer139	0.041575	-0.438159
PKM2XP(R)	0.000171	-0.465013
IRS-1 pS636/639	0.013497	-0.488999
ATM	0.012043	-0.517758
Met pTyr1349	0.019508	-0.56167
S6 Ribosomal Protein	0.001118	-0.739082
PKC-alpha	0.003834	-0.785398
p21 CIP/WAF1	0.031149	-0.940265
Ki-67 (Annexin II, p36)	0.028835	-3.07796
